# Intergenerational pathogen-induced diapause in *C. elegans* is modulated by *mir-243*

**DOI:** 10.1101/2020.03.31.019349

**Authors:** Carolaing Gabaldon, Marcela Legüe, M. Fernanda Palominos, Lidia Verdugo, Florence Gutzwiller, Andrea Calixto

## Abstract

The interaction and communication between bacteria and their hosts modulate many aspects of animal physiology and behavior. Dauer entry as a response to chronic exposure to pathogenic bacteria in *Caenorhabditis elegans* is an example of a dramatic survival response. This response is dependent on the RNAi machinery, suggesting the involvement of sRNAs as effectors. Interestingly, dauer formation occurs after two generations of interaction with two unrelated moderately pathogenic bacteria. Therefore, we sought to discover the identity of *C. elegans* RNAs involved in pathogen-induced diapause. Using transcriptomics and differential expression analysis of coding and long and small non-coding RNAs, we found that *mir-243-3p* is the only transcript continuously upregulated in animals exposed to both, *P. aeruginosa* or *S. enterica* for two generations. Phenotypic analysis of mutants showed that *mir-243* is required for dauer formation under pathogenesis but not under starvation. Moreover, DAF-16, a master regulator of defensive responses in the animal and required for dauer formation was found to be necessary for *mir-243* expression. This work highlights the role of a small non-coding RNA in the intergenerational defensive response against pathogenic bacteria and inter-kingdom communication.

**Importance:** Persistent infection of the bacterivore nematode *C. elegans* with bacteria such as *P. aeruginosa* and *S. enterica* makes the worm diapause or hibernate. By doing this, the worm closes its mouth avoiding infection. This response takes two generations to be implemented. In this work, we looked for genes expressed upon infection that could mediate the worm diapause triggered by pathogens. We identify *mir-243-3p* as the only transcript commonly upregulated when animals feed on *P. aeruginosa* and *S. enterica* for two consecutive generations. Moreover, we demonstrate that *mir-243-3p* is required for pathogen-induced dauer formation, a new function that has not been previously described for this miRNA. We also find that the transcriptional activators DAF-16, PQM-1 and CRH-2 are necessary for the expression of *mir-243* under pathogenesis. Here we establish a relationship between a small RNA and a developmental change that ensures the survival of a percentage of the progeny.
