## Supplementary material for "Intergenerational pathogen-induced diapause in *C. elegans* is modulated by *mir-243*": Table S1

### Sheet: DE upregulated
Table S1
Genes upregulated per generation and in each bacterium
	P. aeruginosa PAO1				S. Typhimurium MST1
	F1		F2		F1		F2
	coding	non coding	coding	non coding	coding	non coding	coding	non coding
	gale-1	T04C12.25	C32H11.4	F42C5.15	Y71G12B.30	clec-236	none	R07B1.18
	Y47G6A.15	K10F12.1	irg-5		ins-29	B0213.23
	Y71G12B.30	21ur-14360	F55G11.2		Y47D3A.31	W06F12.6
	C33C12.11	Y52B11A.14	drd-50		H01G02.3	W10G6.5
	F59A6.10	cyp-35D2	pqn-97		akt-1	F45F2.15
	oig-4	F25F2.5	dod-24		F41C3.8	M60.13
	Y53C12A.7	C06C3.5	clec-174		F59A6.11	T28B11.18
	aqp-12	anr-16	clec-71		B0280.17	F47E1.t3
	Y37D8A.25	21ur-11407	clx-1		F26G1.11	plg-1
	F38E11.6	21ur-10438	dct-17		F54H12.8	T28C12.11
	K08D8.4	F45E4.18	F55G11.4		pals-20	F10C2.10
	pud-3	21ur-14766	asp-14		R13A5.15	K02A4.13
	srh-98	C14C10.9	T24B8.5		W06F12.2	W06H8.15
	dct-17	21ur-8658	Y47H9C.1		F13E9.19	kin-31
	ZK836.3	C18F3.6	gst-38		K08D8.7	K09A11.8
	fkh-9	21ur-15006			gnrr-2	T28B11.19
	K06A9.1	Y67A10A.342			C47E8.4	F40F9.15
	nhr-71	F53A2.10			ttr-25	21ur-14052
	R04E5.8	F35H10.14			Y39B6A.5	anr-30
	clec-173	21ur-13186			C03G5.14	Y32F6B.7
	col-19	H36N01.5			scrm-7	M163.17
	K09F5.6	ZK1005.2			Y51H4A.24	T23F2.8
	C06C3.10	C39H7.2			F56E10.1	C25E10.15
	F14F3.5	21ur-15194			F35C8.8	F48F5.2
	irld-27	VT21B10L.1			K10G4.5	21ur-12364
	sfxn-1.4	F19C6.8			F56C11.5	Y54G2A.65
	sam-10	21ur-14793			snpc-3.3	T04C12.16
	nep-17	anr-44			C41D11.6	R31.5
	Y53F4B.13	21ur-13439			dpy-14	R07D5.5
	pals-20	C41G7.13			C26C6.8	Y39A3CL.13
	F37C12.21	F31F7.9			ceh-5	T10B9.13
	rmd-1	VT23B5.1			F46A8.7	W01A8.10
	K03H1.13	Y37E11B.16			F58D5.6	F44E7.15
	atx-2	anr-20			ZK355.3	F43D9.8
	Y48A6C.6	F56F11.7			C04G6.5	anr-34
	B0496.11	C41G11.9			C34F11.5	R04E5.15
	irg-6	R10E8.4			col-74	F15B9.15
	dod-22	21ur-4916			ZK1248.17	C48D5.8
	C29A12.6	D2089.7			C32D5.1	21ur-13718
	C52E4.12	C34F6.13			T19D12.5	Y39D8C.2
	T16G1.13	C05E11.10			gcy-5	ZK418.12
	uig-1	F57A8.9			lir-3	T24B8.22
	Y36E3A.2	C07A9.16			spds-1	Y60A3A.11
	Y37H2A.14	21ur-12037			Y48B6A.10	Y111B2A.30
	C07E3.3	Y105C5B.1416			dos-3	C37E2.7
	gcy-22	M163.19			frl-1	anr-35
	him-19	C48A7.12			B0284.3	ZK1005.2
	let-363	21ur-14731			F26F4.2	21ur-13186
	B0207.5	21ur-14084			dpy-17	C07A9.16
	Y92H12A.5	F31E3.8			kle-2	Y113G7A.19
	eri-6	21ur-15312			ZK637.12	Y73F8A.33
	C17H12.6	F46H6.8			T20G5.12	C05E11.10
	cima-1	T19A5.12			B0545.4	C32D5.18
	Y51H4A.24	M01A10.7			W09G12.7	F19C6.8
	Y54G2A.45	21ur-14060			F42A9.9	21ur-13383
	Y54G2A.49	ZK287.15			ipla-7	anr-3
	C49C8.8	F26A10.7			K01A6.4	M04C9.9
	cng-2	F17E5.4			F53B2.5	C39H7.2
	daf-2	F48F5.2			ZK795.2	21ur-12037
	unc-34	Y43F8C.t9			srh-129	21ur-15586
	Y105E8A.25	H22K11.5			col-140	Y49A3A.6
	B0432.14	Y37A1B.335			cpg-4	Y71F9B.22
	irg-7	C17C3.23			his-8	K08B12.13
	F35C8.8	F44E7.15			F41E6.5	C41G11.9
	hpr-9	Y57G11C.1135			pfk-1.2	K02D10.7
	pqn-15	C18B12.15			C13C4.6	M163.19
	ttn-1	F41D9.11			ssp-35
	ipp-5	B0001.11			srx-134
	nlp-40	F14F3.11			F21H7.2
	snpc-3.3	F33D4.12			fbxa-188
	Y48G1A.2	C09B7.8			twk-42
	hasp-2	Y37H9A.4			ceh-51
	larp-5	C05G5.8			col-165
	C41D11.6	F08F3.12			C07B5.2
	rga-6	T25D10.6			col-44
	pqn-20	F11C7.8			F39F10.4
	dpy-14	R03H4.11			F52G3.3
	VH15N14R.1	F09F9.16			C34H4.5
	R11A5.6	R07D5.7
	F55D12.6	Y37E11AL.4
	ser-5	anr-17
	Y106G6D.3	W03B1.1
	Y47H9C.1	K08C7.9
	F41D3.11	Y76A2B.7
	W04H10.1	ZK512.14
	F22E5.1	21ur-15108
	clec-3	T19H12.13
	Y46D2A.2	F32B5.9
	mth-1	21ur-4260
	fkh-6	C30D11.3
	suex-1	F31B12.9
	F12A10.8	F12F3.5
	col-74	F29F11.19
	T19D12.5	21ur-13718
	H43E16.1	ZK185.8
	T09A5.4	C01B10.47
	algn-6	D2023.15
	apn-1	F35H10.12
	F35C11.3	C33G3.8
	T24B8.5	F26D11.17
	F35H8.4	21ur-1900
	gcy-5	21ur-12258
	R166.2	21ur-13362
	M28.8	21ur-12259
	lgc-20	Y42A5A.8
	Y38E10A.14	T24F1.9
	clec-65	21ur-14382
	clec-66	F25G6.13
	F01D5.1	T23G5.10
	cysl-2	21ur-11254
	C29F9.12	Y111B2A.30
	fbxa-78	F22B7.t3
	Y82E9BR.5	C18A3.17
	E02H9.6	F31C3.16
	B0284.3	fbxa-93
	M88.3	F28E10.10
	F26F4.2	anr-34
	dpy-17	anr-51
	F56C9.3	K12H4.10
	atg-13	C01B7.11
	R05D3.8	21ur-13428
	ZK637.12	F56D5.4
	R08D7.7	Y71F9B.22
	Y39E4B.13	C09F12.6
	scl-23	21ur-14269
	B0545.4	anr-22
	daf-18	Y111B2A.29
	hpo-6	anr-14
	Y54G2A.15	R11B5.11
	clec-85	F01G12.16
	clec-67	21ur-12701
	clec-71	C37E2.7
	clec-174	anr-24
	clec-74	K04F10.8
	drd-50	W05E10.16
	F19C7.1	21ur-15586
	F41H10.5	anr-15
	C49A9.5	Y73B6BL.275
	C17H12.8	Y49A3A.6
	Y43B11AR.3	AH9.7
	plk-3	C14F11.22
	slc-25A18.2	21ur-7237
	clx-1	T20B12.11
	F42A9.9	21ur-10694
	C49C8.5	M04C9.9
	C49C8.2	21ur-12195
	T28C6.8	ctc-3
	pcp-2	C14A11.11
	pis-1	21ur-13268
	M7.7	B0350.77
	C05C12.5	C16E9.20
	ZK829.9	T06D10.7
	irg-4	21ur-15589
	clec-186	21ur-14829
	C32H11.4	F32F2.2
	C32H11.9	K08B12.13
	dod-21	R90.12
	dod-24	21ur-13976
	F55G11.8	W06A7.6
	F55G11.2
	F55G11.4
	dod-17
	K10D11.6
	Y116A8C.33
	dod-19
	C14C6.5
	pqn-97
	oac-31
	irg-3
	grl-28
	pfk-1.2
	tag-329
	lys-2
	F58H1.2
	C13C4.4
	far-5
	clec-41
	F35E12.6
	irg-5
	F20G2.1
	F20G2.5
	cpr-3
	C06B8.7
	gst-38
	F35E8.13
	cyp-35D1
	R10E8.3
	Y43F8C.3
	H02F09.3
	clec-265
	C12D12.1
	col-165
	dhhc-10
	Y34B4A.6
	asp-14
	alh-10
	hil-3
	kqt-2
	F53A9.7
	F15G9.5
	dpy-22
	lin-14
	D1053.3
	cab-1
	col-44
	his-24
	F39F10.4
	nlp-43
	C34H4.5
	clec-84
	Y39B6A.1
	C52B9.10
	ztf-1
	ctc-3
