## Supplementary material for "Intergenerational pathogen-induced diapause in *C. elegans* is modulated by *mir-243*": Table S2

### Sheet: Table S2
Table S2
Genes downregulated per generation and in each bacterium
	P. aeruginosa PAO1				S. Typhimurium MST1
	F1		F2		F1		F2
	coding	non coding	coding	non coding	coding	non coding	coding	non coding
	acs-19	lep-5	pmp-5	rrn-2.1	mmaa-1	lep-5	F54D5.12	none
	exos-4.1	R06C1.9	ilys-5	rrn-3.1	Y39G8B.9		irg-4
	C01B10.11	Y58A7A.8	T05E12.6	rrn-3.56	F32D8.12		hphd-1
	nhr-105	F53C3.5	hrg-7	srpr-2.2	pmp-5		acdh-1
	spr-2	21ur-14906	C55B7.3		ilys-5
	icl-1	F48G7.14	F54D5.12		K06G5.1
	pck-2	C30E1.9	hphd-1		slc-36.2
	plin-1	W02F12.9	ech-6		ZK822.5
	B0457.6	F07H5.3	cyp-13A12		ugt-23
	dhs-6	F07H5.4	lys-4		T05E12.6
	mmaa-1		cpr-5		T28A11.2
	F43C1.7		asp-13		nhr-68
	inf-1		acdh-1		farl-11
	cox-14		tag-10		W02H5.2
	pyp-1				Y54E10A.17
	akt-1				pqn-72
	ril-2				W01B11.6
	F18E3.11				C55B7.3
	F32D8.12				F55H12.4
	K02E11.10				hsp-70
	pmp-5				klp-16
	ZK697.14				ins-33
	ilys-5				mlt-7
	vem-1				F07F6.4
	B0205.13				C17C3.1
	B0205.14				msra-1
	F12E12.11				C34C6.3
	C08F8.2				mtrr-1
	ZK822.5				ugt-58
	lbp-3				pho-11
	R07E3.1				C05C10.3
	drd-1				metr-1
	atgp-1				F54D5.12
	cng-1				hphd-1
	T05E12.6				nhr-121
	M04F3.4				lcmt-1
	iars-2				lips-3
	gst-5				hap-1
	K08E5.1				F42A10.7
	C33A12.3				pcp-1
	fat-3				K12H4.7
	pfd-1				rpn-3
	dlat-2				far-2
	nhr-68				ech-6
	pyc-1				vglu-2
	hrg-7				col-92
	F54B8.4				acaa-2
	ttr-24				aqp-11
	pgp-5				C23H5.8
	pgp-6				grd-10
	pgp-4				acox-3
	cutl-20				spp-8
	hsp-60				Y73F4A.2
	pmp-4				pcp-3
	par-5				F01G10.10
	srv-4				lys-4
	C35B1.2				irg-4
	hoe-1				ugt-22
	vwa-8				C14C6.5
	acdh-10				T02B11.4
	cyp-33C5				hsp-16.2
	Y50D4B.2				lys-7
	C29F7.2				C49G7.3
	rpl-41.2				pmt-2
	K08D9.4				abu-7
	D2063.1				pgph-3
	R08F11.1				cyp-35A2
	C49G7.10				ddo-2
	farl-11				grd-5
	T19H12.6				asp-13
	cest-27				acs-14
	nsun-2				abu-1
	phb-1				cpr-1
	snr-7				spin-1
	Y54E10A.17				ugt-6
	R12E2.11				col-159
	ugt-26				C50B6.7
	ugt-28				F53F4.13
	pat-10				F31D4.9
	wdr-12				grd-14
	lron-8				slc-9B.1
	acdh-3				asm-2
	C55B7.3				F35B3.4
	lbp-6				mthf-1
	lbp-5				hach-1
	ahcy-1				mel-32
	F27D4.1				acdh-1
	asg-1				hsp-16.41
	hsp-70				asp-2
	endu-1
	nfs-1
	cpn-4
	oac-13
	E03H4.8
	clec-103
	C01A2.4
	best-8
	best-3
	tomm-22
	acdh-9
	F12E12.1
	F53C3.6
	ctsa-1.1
	gst-7
	rpl-22
	F09E5.3
	C17C3.1
	C29F5.1
	F41G3.10
	acer-1
	haf-2
	insc-1
	msra-1
	bath-44
	T09A5.5
	DH11.2
	cct-4
	F22B5.4
	taap-1
	T24H10.4
	mtrr-1
	tag-124
	cyp-13A10
	cyp-13A5
	pho-11
	C05C10.3
	R53.4
	mrps-22
	metr-1
	F54D5.12
	gtf-2E2
	daf-22
	Y46G5A.18
	hphd-1
	mecr-1
	gst-39
	Y82E9BR.18
	Y22D7AL.10
	Y54F10AM.5
	Y53G8B.2
	cri-3
	C34C12.8
	C14B1.3
	cyp-25A2
	lcmt-1
	prdx-3
	mpc-1
	ugt-62
	gars-1
	emb-8
	nex-1
	atp-2
	nspb-12
	nfx-1
	C16A3.5
	F57B9.1
	pfd-5
	algn-11
	tomm-7
	R107.5
	ech-6
	riok-3
	spp-1
	umps-1
	cyp-13A12
	acaa-2
	W03G1.5
	ech-5
	C23H5.8
	T26C12.1
	ubc-1
	F15E6.6
	ubxn-6
	sams-3
	ugt-24
	acox-3
	dif-1
	nap-1
	Y73F4A.2
	hsp-12.3
	sars-1
	lys-4
	F58B3.6
	lips-6
	pgp-1
	ZK896.5
	mrps-7
	rps-27
	DC2.5
	ugt-29
	cpr-5
	nhr-178
	nhr-237
	hsp-16.2
	cyp-33C4
	cyp-33C3
	cyp-33C7
	dhs-14
	folt-2
	ifc-1
	clec-210
	Y73C8B.1
	gst-33
	lys-7
	irg-1
	T24A6.7
	T22F3.11
	F59B1.8
	cyp-33C8
	R08F11.4
	irg-2
	C49G7.3
	pmt-2
	abhd-5.2
	abhd-5.1
	C37H5.13
	srr-4
	Y58A7A.3
	Y58A7A.5
	F14F9.4
	F14F9.3
	cyp-14A5
	zhit-1
	nhr-142
	aps-1
	atp-4
	cpr-4
	cest-34
	W02F12.2
	odc-1
	nhr-135
	ddo-2
	cyp-33A1
	slc-17.5
	asp-13
	R04B5.6
	rop-1
	nol-56
	dhs-18
	atp-5
	dhs-19
	T11F9.12
	sdz-8
	sodh-1
	cpr-1
	C27A7.5
	T04H1.2
	tbb-6
	K01D12.10
	cdr-4
	cdr-2
	T16G1.7
	T16G1.4
	F53F4.10
	ttr-21
	clec-57
	haf-7
	acs-2
	nhr-84
	argk-1
	pgp-9
	oac-1
	abhd-3.1
	ins-35
	F31D4.9
	F28C10.3
	mrp-2
	F13C5.1
	cebp-1
	aqp-7
	F52E4.5
	lbp-2
	hrg-1
	T23F2.3
	mboa-3
	acs-17
	ttr-6
	M60.7
	B0272.3
	F44A6.5
	asm-2
	aco-1
	pgp-13
	pgp-14
	C52G5.2
	cytb-5.1
	nspc-20
	csq-1
	F09B12.3
	phat-6
	nipi-3
	spp-17
	ech-7
	K09F6.10
	F07F6.8
	mthf-1
	hach-1
	mel-32
	spp-10
	rmd-2
	cpt-5
	paf-2
	bca-1
	C15B12.8
	alh-1
	mtx-2
	acdh-1
	ipgm-1
	tag-10
	T07D3.9
	hsp-16.41
	atfs-1
	mrpl-44
