## Supplementary material for "Intergenerational pathogen-induced diapause in *C. elegans* is modulated by *mir-243*": Table S3

### Sheet: Table S3 
Table S3
Shared genes					Generation specific									Specific genes in each bacteria in F1 and F2
up		down			up				down					upregulated genes								downregulated genes
coding	non coding	coding	non coding		F1		F2		F1		F2			PAO1 F1		PAO1 F2		MST1 F1		MST1 F2		PAO1 F1		PAO1 F2		MST1 F1		MST1 F2
none	none	acdh-1	none		PAO1/MST1		PAO1/MST1		PAO1/MST1		PAO1/MST1			coding	non coding	coding	non coding	coding	non coding	coding	non coding	coding	non coding	coding	non coding	coding	non coding	coding	non coding
		hphd-1			coding	non coding	coding	non coding	coding	non coding	coding	non coding		gale-1	T04C12.25	none	F42C5.15	ins-29	clec-236	none	R07B1.18	acs-19	R06C1.9	none	rrn-2.1	Y39G8B.9	none	none	none
		F54D5.12			Y71G12B.30	21ur-13186	none	none	mmaa-1	lep-5	none	none		Y47G6A.15	K10F12.1			Y47D3A.31	B0213.23			exos-4.1	Y58A7A.8		rrn-3.1	K06G5.1
					pals-20	ZK1005.2			F32D8.12					C33C12.11	21ur-14360			H01G02.3	W06F12.6			C01B10.11	F53C3.5		rrn-3.56	slc-36.2
					Y51H4A.24	C39H7.2			ZK822.5					F59A6.10	Y52B11A.14			akt-1	W10G6.5			nhr-105	21ur-14906		srpr-2.2	ugt-23
					F35C8.8	F19C6.8			nhr-68					oig-4	cyp-35D2			F41C3.8	F45F2.15			spr-2	F48G7.14			T28A11.2
					snpc-3.3	C41G11.9			farl-11					Y53C12A.7	F25F2.5			F59A6.11	M60.13			icl-1	C30E1.9			W02H5.2
					C41D11.6	C05E11.10			Y54E10A.17					aqp-12	C06C3.5			B0280.17	T28B11.18			pck-2	W02F12.9			pqn-72
					dpy-14	C07A9.16			hsp-70					Y37D8A.25	anr-16			F26G1.11	F47E1.t3			plin-1	F07H5.3			W01B11.6
					col-74	21ur-12037			C17C3.1					F38E11.6	21ur-11407			F54H12.8	plg-1			B0457.6	F07H5.4			F55H12.4
					T19D12.5	M163.19			msra-1					K08D8.4	21ur-10438			R13A5.15	T28C12.11			dhs-6				klp-16
					gcy-5	F48F5.2			mtrr-1					pud-3	F45E4.18			W06F12.2	F10C2.10			F43C1.7				ins-33
					B0284.3	F44E7.15			pho-11					srh-98	21ur-14766			F13E9.19	K02A4.13			inf-1				mlt-7
					F26F4.2	21ur-13718			C05C10.3					ZK836.3	C14C10.9			K08D8.7	W06H8.15			cox-14				F07F6.4
					dpy-17	Y111B2A.30			metr-1					fkh-9	21ur-8658			gnrr-2	kin-31			pyp-1				C34C6.3
					ZK637.12	anr-34			lcmt-1					K06A9.1	C18F3.6			C47E8.4	K09A11.8			akt-1				ugt-58
					B0545.4	Y71F9B.22			acaa-2					nhr-71	21ur-15006			ttr-25	T28B11.19			ril-2				nhr-121
					F42A9.9	C37E2.7			C23H5.8					R04E5.8	Y67A10A.342			Y39B6A.5	F40F9.15			F18E3.11				lips-3
					pfk-1.2	21ur-15586			acox-3					clec-173	F53A2.10			C03G5.14	21ur-14052			K02E11.10				hap-1
					col-165	Y49A3A.6			Y73F4A.2					col-19	F35H10.14			scrm-7	anr-30			ZK697.14				F42A10.7
					col-44	M04C9.9			hsp-16.2					K09F5.6	H36N01.5			F56E10.1	Y32F6B.7			vem-1				pcp-1
					F39F10.4	K08B12.13			lys-7					C06C3.10	21ur-15194			K10G4.5	M163.17			B0205.13				K12H4.7
					C34H4.5				C49G7.3					F14F3.5	VT21B10L.1			F56C11.5	T23F2.8			B0205.14				rpn-3
									pmt-2					irld-27	21ur-14793			C26C6.8	C25E10.15			F12E12.11				far-2
									ddo-2					sfxn-1.4	anr-44			ceh-5	21ur-12364			C08F8.2				vglu-2
									cpr-1					sam-10	21ur-13439			F46A8.7	Y54G2A.65			lbp-3				col-92
									F31D4.9					nep-17	C41G7.13			F58D5.6	T04C12.16			R07E3.1				aqp-11
									asm-2					Y53F4B.13	F31F7.9			ZK355.3	R31.5			drd-1				grd-10
									mthf-1					F37C12.21	VT23B5.1			C04G6.5	R07D5.5			atgp-1				spp-8
									hach-1					rmd-1	Y37E11B.16			C34F11.5	Y39A3CL.13			cng-1				pcp-3
									mel-32					K03H1.13	anr-20			ZK1248.17	T10B9.13			M04F3.4				F01G10.10
									hsp-16.41					atx-2	F56F11.7			C32D5.1	W01A8.10			iars-2				ugt-22
														Y48A6C.6	R10E8.4			lir-3	F43D9.8			gst-5				C14C6.5
														B0496.11	21ur-4916			spds-1	R04E5.15			K08E5.1				T02B11.4
														irg-6	D2089.7			Y48B6A.10	F15B9.15			C33A12.3				abu-7
														dod-22	C34F6.13			dos-3	C48D5.8			fat-3				pgph-3
														C29A12.6	F57A8.9			frl-1	Y39D8C.2			pfd-1				cyp-35A2
														C52E4.12	Y105C5B.1416			kle-2	ZK418.12			dlat-2				grd-5
														T16G1.13	C48A7.12			T20G5.12	T24B8.22			pyc-1				acs-14
														uig-1	21ur-14731			W09G12.7	Y60A3A.11			F54B8.4				abu-1
														Y36E3A.2	21ur-14084			ipla-7	anr-35			ttr-24				spin-1
														Y37H2A.14	F31E3.8			K01A6.4	Y113G7A.19			pgp-5				ugt-6
														C07E3.3	21ur-15312			F53B2.5	Y73F8A.33			pgp-6				col-159
														gcy-22	F46H6.8			ZK795.2	C32D5.18			pgp-4				C50B6.7
														him-19	T19A5.12			srh-129	21ur-13383			cutl-20				F53F4.13
														let-363	M01A10.7			col-140	anr-3			hsp-60				grd-14
														B0207.5	21ur-14060			cpg-4	K02D10.7			pmp-4				slc-9B.1
														Y92H12A.5	ZK287.15			his-8				par-5				F35B3.4
														eri-6	F26A10.7			F41E6.5				srv-4				asp-2
														C17H12.6	F17E5.4			C13C4.6				C35B1.2
														cima-1	Y43F8C.t9			ssp-35				hoe-1
														Y54G2A.45	H22K11.5			srx-134				vwa-8
														Y54G2A.49	Y37A1B.335			F21H7.2				acdh-10
														C49C8.8	C17C3.23			fbxa-188				cyp-33C5
														cng-2	Y57G11C.1135			twk-42				Y50D4B.2
														daf-2	C18B12.15			ceh-51				C29F7.2
														unc-34	F41D9.11			C07B5.2				rpl-41.2
														Y105E8A.25	B0001.11			F52G3.3				K08D9.4
														B0432.14	F14F3.11							D2063.1
														irg-7	F33D4.12							R08F11.1
														hpr-9	C09B7.8							C49G7.10
														pqn-15	Y37H9A.4							T19H12.6
														ttn-1	C05G5.8							cest-27
														ipp-5	F08F3.12							nsun-2
														nlp-40	T25D10.6							phb-1
														Y48G1A.2	F11C7.8							snr-7
														hasp-2	R03H4.11							R12E2.11
														larp-5	F09F9.16							ugt-26
														rga-6	R07D5.7							ugt-28
														pqn-20	Y37E11AL.4							pat-10
														VH15N14R.1	anr-17							wdr-12
														R11A5.6	W03B1.1							lron-8
														F55D12.6	K08C7.9							acdh-3
														ser-5	Y76A2B.7							lbp-6
														Y106G6D.3	ZK512.14							lbp-5
														F41D3.11	21ur-15108							ahcy-1
														W04H10.1	T19H12.13							F27D4.1
														F22E5.1	F32B5.9							asg-1
														clec-3	21ur-4260							endu-1
														Y46D2A.2	C30D11.3							nfs-1
														mth-1	F31B12.9							cpn-4
														fkh-6	F12F3.5							oac-13
														suex-1	F29F11.19							E03H4.8
														F12A10.8	ZK185.8							clec-103
														H43E16.1	C01B10.47							C01A2.4
														T09A5.4	D2023.15							best-8
														algn-6	F35H10.12							best-3
														apn-1	C33G3.8							tomm-22
														F35C11.3	F26D11.17							acdh-9
														F35H8.4	21ur-1900							F12E12.1
														R166.2	21ur-12258							F53C3.6
														M28.8	21ur-13362							ctsa-1.1
														lgc-20	21ur-12259							gst-7
														Y38E10A.14	Y42A5A.8							rpl-22
														clec-65	T24F1.9							F09E5.3
														clec-66	21ur-14382							C29F5.1
														F01D5.1	F25G6.13							F41G3.10
														cysl-2	T23G5.10							acer-1
														C29F9.12	21ur-11254							haf-2
														fbxa-78	F22B7.t3							insc-1
														Y82E9BR.5	C18A3.17							bath-44
														E02H9.6	F31C3.16							T09A5.5
														M88.3	fbxa-93							DH11.2
														F56C9.3	F28E10.10							cct-4
														atg-13	anr-51							F22B5.4
														R05D3.8	K12H4.10							taap-1
														R08D7.7	C01B7.11							T24H10.4
														Y39E4B.13	21ur-13428							tag-124
														scl-23	F56D5.4							cyp-13A10
														daf-18	C09F12.6							cyp-13A5
														hpo-6	21ur-14269							R53.4
														Y54G2A.15	anr-22							mrps-22
														clec-85	Y111B2A.29							gtf-2E2
														clec-67	anr-14							daf-22
														clec-74	R11B5.11							Y46G5A.18
														F19C7.1	F01G12.16							mecr-1
														F41H10.5	21ur-12701							gst-39
														C49A9.5	anr-24							Y82E9BR.18
														C17H12.8	K04F10.8							Y22D7AL.10
														Y43B11AR.3	W05E10.16							Y54F10AM.5
														plk-3	anr-15							Y53G8B.2
														slc-25A18.2	Y73B6BL.275							cri-3
														C49C8.5	AH9.7							C34C12.8
														C49C8.2	C14F11.22							C14B1.3
														T28C6.8	21ur-7237							cyp-25A2
														pcp-2	T20B12.11							prdx-3
														pis-1	21ur-10694							mpc-1
														M7.7	21ur-12195							ugt-62
														C05C12.5	ctc-3							gars-1
														ZK829.9	C14A11.11							emb-8
														irg-4	21ur-13268							nex-1
														clec-186	B0350.77							atp-2
														C32H11.9	C16E9.20							nspb-12
														dod-21	T06D10.7							nfx-1
														F55G11.8	21ur-15589							C16A3.5
														dod-17	21ur-14829							F57B9.1
														K10D11.6	F32F2.2							pfd-5
														Y116A8C.33	R90.12							algn-11
														dod-19	21ur-13976							tomm-7
														C14C6.5	W06A7.6							R107.5
														oac-31								riok-3
														irg-3								spp-1
														grl-28								umps-1
														tag-329								W03G1.5
														lys-2								ech-5
														F58H1.2								T26C12.1
														C13C4.4								ubc-1
														far-5								F15E6.6
														clec-41								ubxn-6
														F35E12.6								sams-3
														F20G2.1								ugt-24
														F20G2.5								dif-1
														cpr-3								nap-1
														C06B8.7								hsp-12.3
														F35E8.13								sars-1
														cyp-35D1								F58B3.6
														R10E8.3								lips-6
														Y43F8C.3								pgp-1
														H02F09.3								ZK896.5
														clec-265								mrps-7
														C12D12.1								rps-27
														dhhc-10								DC2.5
														Y34B4A.6								ugt-29
														alh-10								nhr-178
														hil-3								nhr-237
														kqt-2								cyp-33C4
														F53A9.7								cyp-33C3
														F15G9.5								cyp-33C7
														dpy-22								dhs-14
														lin-14								folt-2
														D1053.3								ifc-1
														cab-1								clec-210
														his-24								Y73C8B.1
														nlp-43								gst-33
														clec-84								irg-1
														Y39B6A.1								T24A6.7
														C52B9.10								T22F3.11
														ztf-1								F59B1.8
														ctc-3								cyp-33C8
																						R08F11.4
																						irg-2
																						abhd-5.2
																						abhd-5.1
																						C37H5.13
																						srr-4
																						Y58A7A.3
																						Y58A7A.5
																						F14F9.4
																						F14F9.3
																						cyp-14A5
																						zhit-1
																						nhr-142
																						aps-1
																						atp-4
																						cpr-4
																						cest-34
																						W02F12.2
																						odc-1
																						nhr-135
																						cyp-33A1
																						slc-17.5
																						R04B5.6
																						rop-1
																						nol-56
																						dhs-18
																						atp-5
																						dhs-19
																						T11F9.12
																						sdz-8
																						sodh-1
																						C27A7.5
																						T04H1.2
																						tbb-6
																						K01D12.10
																						cdr-4
																						cdr-2
																						T16G1.7
																						T16G1.4
																						F53F4.10
																						ttr-21
																						clec-57
																						haf-7
																						acs-2
																						nhr-84
																						argk-1
																						pgp-9
																						oac-1
																						abhd-3.1
																						ins-35
																						F28C10.3
																						mrp-2
																						F13C5.1
																						cebp-1
																						aqp-7
																						F52E4.5
																						lbp-2
																						hrg-1
																						T23F2.3
																						mboa-3
																						acs-17
																						ttr-6
																						M60.7
																						B0272.3
																						F44A6.5
																						aco-1
																						pgp-13
																						pgp-14
																						C52G5.2
																						cytb-5.1
																						nspc-20
																						csq-1
																						F09B12.3
																						phat-6
																						nipi-3
																						spp-17
																						ech-7
																						K09F6.10
																						F07F6.8
																						spp-10
																						rmd-2
																						cpt-5
																						paf-2
																						bca-1
																						C15B12.8
																						alh-1
																						mtx-2
																						ipgm-1
																						T07D3.9
																						atfs-1
																						mrpl-44
