## Supplementary material for "Intergenerational pathogen-induced diapause in *C. elegans* is modulated by *mir-243*": Table S4

### Sheet: Table S4
Table S4
	P. aeruginosa PAO1 upregulated
	F1							F2
	Gene ID	match	exact match	log2FC	padj	Description		Gene ID	match	exact match	log2FC	padj	Description
	gene_id="_71694"	mir-243	mir-243 3p	8.6	0	mir-243 3p (R08C7.14b)		gene_id="_71694"	mir-243	mir-243 3p	4.67	0.02	mi-243 3p (R08C7.14b)
	gene_id="_85123"	mir-51	pre mir-51	2.33	0	full pre miRNA		gene_id="_95954"	hlh-17/21ur-6043	21 ur-6043	7.31	0	it is the piRNA but on the other strand
	gene_id="_91574"	Y37A1B.335/mir-52	pre mir-52	2.48	0	full pre miRNA							within:
	gene_id="_95954"	hlh-17/21ur-6043	21 ur-6043	6.51	0	as piRNA but on the other strand		gene_id="_65592"	F58F6.t1	new novel	5.06	0	pseudogenic tRNA
	gene_id="_65592"	F58F6.t1	new novel	5.6	0.04	within pseudogenic tRNA		gene_id="_131484"	rrn-3.1		1.53	0	all these transcripts form a unit that excludes the overlapping part of F31C3.14 from rrn-3.1
	gene_id="_131484"	rrn-3.1		2.85	0	all these transcripts form a unit that excludes the overlapping part of F31C3.14 from rrn-3.1		gene_id="_131485"	rrn-3.1		2.88	0
	gene_id="_131485"	rrn-3.1		3.37	0			gene_id="_131486"	rrn-3.1		0.88	0
	gene_id="_131486"	rrn-3.1		2.02	0.01			gene_id="_131487"	rrn-3.1		1.52	0.01
	gene_id="_131487"	rrn-3.1		2.57	0.01			gene_id="_131488"	rrn-3.1		1.48	0
	gene_id="_131488"	rrn-3.1		2.98	0			gene_id="_131490"	rrn-3.1		1.13	0
	gene_id="_131490"	rrn-3.1		2.21	0.01			gene_id="_131491"	rrn-3.1		2.03	0
	gene_id="_131491"	rrn-3.1		2.71	0			gene_id="_131493"	rrn-3.1		1.82	0
	gene_id="_131493"	rrn-3.1		1.83	0			gene_id="_131494"	rrn-3.1		2.42	0
	gene_id="_131494"	rrn-3.1		3.14	0			gene_id="_131495"	rrn-3.1		1.71	0
	gene_id="_131495"	rrn-3.1		2.04	0			gene_id="_131497"	rrn-3.1		2.76	0
	gene_id="_131497"	rrn-3.1		2.65	0			gene_id="_131498"	rrn-3.1		1.51	0
	gene_id="_131498"	rrn-3.1		2.62	0			gene_id="_131500"	rrn-3.1		1.36	0
	gene_id="_131500"	rrn-3.1		2.15	0			gene_id="_131503"	rrn-3.1		1.35	0
	gene_id="_131503"	rrn-3.1		2.24	0			gene_id="_131505"	rrn-3.1		1.71	0
	gene_id="_131505"	rrn-3.1		2.04	0.01			gene_id="_131506"	rrn-3.1		1.95	0
	gene_id="_131506"	rrn-3.1		2.87	0			gene_id="_131507"	rrn-3.1		2.45	0
	gene_id="_131507"	rrn-3.1		2.59	0			gene_id="_131508"	rrn-3.1		1.38	0
	gene_id="_131510"	rrn-3.1		1.77	0.01			gene_id="_131509"	rrn-3.1		1.18	0
						within:		gene_id="_131510"	rrn-3.1		1.49	0
	gene_id="_33110"	rog-1		9.2	0	3' UTR		gene_id="_131511"	rrn-3.1		1.65	0
	gene_id="_36954"	col-72		7.45	0	5' UTR one isoform 1 exon other isoform		gene_id="_25529"	mib-1/gly-9	new novel	6.22	0	one exon and one intron in two genes
	gene_id="_91982"	sqrd-1		7.02	0	5' UTR in two isoforms		gene_id="_53923"	K07C10.5/K07C10.t1/ptr-13		6.77	0	intron of ptr-13, overlaps with two different non coding
	gene_id="_95471"	jac-1		6.23	0	exon in many isoforms		gene_id="_144675"	T19F4.5/T19F4.6		6.66	0	two ncRNA either novel or a processed form
	gene_id="_147408"	asp-6	new novel	6.52	0	exon		gene_id="_133829"	wrb-1/Y50D4A.6b.1		7.88	0	introns in two diferent gene isoforms
	gene_id="_39475"	F26G1.1		6.94	0	exon		gene_id="_64118"	asm-3		6.4	0	intron
	gene_id="_90360"	mau-8		5.67	0.01	exon		gene_id="_147408"	asp-6		6.96	0	exon
	gene_id="_50377"	nhr-19		7.08	0.05	intron		gene_id="_97445"	bca-2		5.7	0.02	3 exons and 1 intron of 4 isoforms
	gene_id="_57457"	rgs-4		4.35	0	intron in two isoforms		gene_id="_77208"	C06E4.17		7.31	0	ncRNA either novel or a processed form
	gene_id="_119372"	Novel	Novel	8.39	0			gene_id="_202977"	C08A9.9		7.14	0	exon in two isoforms
	gene_id="_190310"	Novel		7.48	0			gene_id="_193771"	C23H4.3		6.32	0	exon
	gene_id="_28726"	Novel		6.13	0			gene_id="_81332"	C46C2.12		5.83	0.01	overlap with two non coding in different orientation
	gene_id="_70450"	Novel		5.92	0			gene_id="_129886"	catp-1		6.28	0	exon in two isoforms
								gene_id="_177085"	clc-3		3.4	0.01	exon in two isoforms
								gene_id="_117862"	cle-1		6.14	0	exon in 4 isoforms
								gene_id="_168806"	clec-50		5.59	0.04	exon
								gene_id="_105288"	clik-3		6.43	0	intron in three isoforms
								gene_id="_36954"	col-72		10.94	0	5' UTR one isoform 1 exon other isoform
								gene_id="_126314"	dlk-1		6.31	0	exon in six isoforms
								gene_id="_31521"	dmsr-4		6.75	0	exon in two isoforms
								gene_id="_112065"	ech-1.2		5.06	0	exons in two isoforms and 3' UTR of other isoform
								gene_id="_39475"	F26G1.1		8.28	0	exon
								gene_id="_71041"	F30B5.4		6.12	0	5' UTR
								gene_id="_179783"	F39C12.1		5.6	0.05	exon
								gene_id="_185917"	F45E1.5		6.31	0.01	intron
								gene_id="_37611"	F53C3.5		6.04	0.01	pseudogenic transcript intron
								gene_id="_1196"	fem-2		6.14	0.01	exon in two isoforms
								gene_id="_126401"	flp-33		6.02	0	exon
								gene_id="_106275"	guk-1		4.69	0.01	exon in two isoforms
								gene_id="_203922"	H18N23.2		5.94	0	intron in three isoforms
								gene_id="_6404"	hecw-1		6.41	0.01	exon in two isoforms
								gene_id="_114231"	hpo-11		5.82	0.01	exon
								gene_id="_95471"	jac-1		7.11	0	exon in many isoforms
								gene_id="_117979"	lmn-1		6.37	0	exon in two isoforms
								gene_id="_90360"	mau-8		7.21	0	exon
								gene_id="_28647"	mrg-1		7.58	0	exon in two isoforms
								gene_id="_25934"	nars-2		6.4	0	intron
								gene_id="_50377"	nhr-19		8.51	0	intron
								gene_id="_196324"	nlg-1		4.16	0.01	exon in 7 isoforms
								gene_id="_138463"	nlp-27		4.65	0	exon
								gene_id="_79247"	pct-1		6.02	0	intron
								gene_id="_99155"	pqn-59		6.57	0.01	exon
								gene_id="_147825"	pxn-1		9.28	0	exon
								gene_id="_189386"	R07B1.8		6.2	0.01	exon
								gene_id="_57457"	rgs-4		10.07	0	intron in two isoforms
								gene_id="_33110"	rog-1		10.12	0	3' UTR
								gene_id="_89949"	scl-14		3	0.01	intron
								gene_id="_103953"	sop-3		6.74	0	within exon of 5 isoforms and 1 intron of an isoform
								gene_id="_6564"	spe-41		3.81	0	exon
								gene_id="_91982"	sqrd-1		8.05	0	5' UTR of two isoforms
								gene_id="_165601"	sre-21		5.93	0	exon
								gene_id="_34262"	T16A1.2		6.04	0	exon
								gene_id="_22755"	T16G12.8		6.25	0.01	exon
								gene_id="_37379"	T24E12.10		7.33	0	exon
								gene_id="_130810"	unc-54		5.58	0.05	within exon in three isoforms
								gene_id="_128907"	usp-3		7.19	0	exon
								gene_id="_22712"	xbx-3		6.2	0	exon
								gene_id="_169356"	Y113G7A.22		7.43	0	intron
								gene_id="_153174"	Y42A5A.1		6.63	0	exon
								gene_id="_5935"	Y53G8B.1		7.8	0	exon
								gene_id="_100242"	Y95B8A.6		5.71	0.02	5'UTR of two isoforms
								gene_id="_119372"	Novel	Novel	10.94	0
								gene_id="_70450"	Novel		10.73	0
								gene_id="_190310"	Novel		7.86	0
								gene_id="_203013"	Novel		7.82	0
								gene_id="_171212"	Novel		7.45	0
								gene_id="_129448"	Novel		7.09	0
								gene_id="_28726"	Novel		6.5	0
								gene_id="_125597"	Novel		6.49	0
								gene_id="_52693"	Novel		6.23	0
								gene_id="_104102"	Novel		6.16	0.02
								gene_id="_42918"	Novel		6.14	0.01
								gene_id="_94744"	Novel		6.12	0
								gene_id="_121460"	Novel		5.94	0.01
								gene_id="_164599"	Novel		5.94	0.01
								gene_id="_117390"	Novel		5.82	0.01
								gene_id="_175047"	Novel		4.61	0
	P. aeruginosa PAO1 downregulated
	F1							F2
	Gene ID	match	exact match	log2FC	padj	Description		Gene ID	match	exact match	log2FC	padj	Description
	gene_id="_144259"	pmp-5/mir-70	mir-70 3p and 5p	-5.13	0	mir-70 3p and 5p (not pre miRNA)		gene_id="_144259"	pmp-5/mir-70	mir-70 3p and 5p	-8.34	0	mature forms of miRNA
						within:		gene_id="_112001"	mir-1	mir-1 3p and 5p	-6.21	0	both mature forms of miRNA
	gene_id="_75800"	bicd-1	new novel	-7.47	0	3' UTR		gene_id="_186221"	mir-237	mir-237 isoform a	-3.85	0	isoform F22F1.4a
	gene_id="_48884"	cct-2		-7.27	0	exon in 3 isoforms		gene_id="_159786"	mir-48	mir-48 3p and 5p	-4.34	0	both mature forms of miRNA
	gene_id="_128866"	clec-111		-11.61	0	exon		gene_id="_44412"	mir-236	mir-236 3p and 5p	-4.03	0	both mature forms of miRNA
	gene_id="_71939"	F28E10.4		-8.06	0	exon		gene_id="_195541"	asp-4	new novel	-6.31	0	5'UTR
	gene_id="_13030"	gcna-1		-10	0	exon		gene_id="_40412"	C34F11.8		-8.16	0	exon
	gene_id="_122351"	lam-3		-7.96	0	exon		gene_id="_48884"	cct-2		-8.23	0	exon in 3 isoforms
	gene_id="_162075"	fbxa-94		-8.28	0	exon in two isoforms		gene_id="_128866"	clec-111		-6.13	0.02	exon
	gene_id="_180843"	jkk-1/F35C8.8		-8.12	0	exon of jkk-1 and intron of F35C8.8 isoforms		gene_id="_17387"	egl-45		-7.53	0	exon
	gene_id="_151129"	ugt-47		-7.83	0	intron		gene_id="_71939"	F28E10.4		-7.79	0	exon
	gene_id="_78022"	nep-16		-8.83	0	intron in two isoforms		gene_id="_176123"	fard-1		-7	0	intron in 5 isoforms
	gene_id="_657"	linc-90/gei-4		-6.69	0	introns of two genes		gene_id="_162075"	fbxa-94		-7.86	0	exon of two isoforms
	gene_id="_177071"	Novel	Novel	-4.46	0			gene_id="_13030"	gcna-1		-9.63	0	exon
	gene_id="_184374"	Novel		-6.03	0			gene_id="_180843"	jkk-1		-6.15	0	exon of jkk-1 and intron in F35C8.8 isoforms
	gene_id="_167992"	Novel		-7.68	0			gene_id="_657"	linc-90/gei-4		-6.72	0	introns in two genes
	gene_id="_171514"	Novel		-8.42	0			gene_id="_69978"	map-1		-6.95	0	intron
								gene_id="_78022"	nep-16		-10.49	0	intron in two isoforms
								gene_id="_195689"	srxa-8		-6.9	0	exon
								gene_id="_151129"	ugt-47		-5.67	0	intron
								gene_id="_197783"	Y66C5A.2		-7.77	0	intron
								gene_id="_177071"	Novel	Novel	-1.58	0.01
								gene_id="_184374"	Novel		-5.8	0
								gene_id="_155247"	Novel		-6.27	0
								gene_id="_66242"	Novel		-6.49	0
								gene_id="_171514"	Novel		-7.28	0
								gene_id="_167992"	Novel		-7.74	0
