## Supplementary material for "Intergenerational pathogen-induced diapause in *C. elegans* is modulated by *mir-243*": Table S5

### Sheet: Table S5
Table S5
	S. Typhimurium MST1 upregulated
	F1							F2
	GENE ID	match	exact match	log2FC	padj	Description		GENE ID	match	exact match	log2FC	padj	Description
	gene_id="_71694"	mir-243	mir-243 3p	9.55	0	mi-243 3p (R08C7.14b)		gene_id="_71694"	mir-243	mir-243 3p	7.22	0	mir-243 3p (R08C7.14b)
	gene_id="_131484"	rrn-3.1	new novel	1.62	0.04	all these transcripts form a unit that excludes the overlapping part of F31C3.14 from rrn-3.1		gene_id="_91574"	Y37A1B.335/mir-52	pre mir-52	0.97	0	mir-52 pre miRNA
	gene_id="_131485"	rrn-3.1		2.31	0			gene_id="_131484"	rrn-3.1	new novel	1.94	0	all these transcripts form a unit that excludes the overlapping part of F31C3.14 from rrn-3.1
	gene_id="_131486"	rrn-3.1		1.81	0			gene_id="_131485"	rrn-3.1		3.92	0
	gene_id="_131491"	rrn-3.1		1.79	0			gene_id="_131486"	rrn-3.1		2.22	0
	gene_id="_131493"	rrn-3.1		1.29	0.01			gene_id="_131487"	rrn-3.1		2.67	0
	gene_id="_131495"	rrn-3.1		1.32	0			gene_id="_131488"	rrn-3.1		1.2	0.01
	gene_id="_131497"	rrn-3.1		1.24	0			gene_id="_131490"	rrn-3.1		1.45	0
	gene_id="_131498"	rrn-3.1		1.87	0.01			gene_id="_131491"	rrn-3.1		2.72	0
	gene_id="_131500"	rrn-3.1		1.62	0			gene_id="_131493"	rrn-3.1		1.97	0
	gene_id="_131506"	rrn-3.1		1.87	0			gene_id="_131494"	rrn-3.1		2.84	0
	gene_id="_131507"	rrn-3.1		1.88	0.04			gene_id="_131495"	rrn-3.1		2.12	0
	gene_id="_131509"	rrn-3.1		1.69	0			gene_id="_131497"	rrn-3.1		2.49	0
	gene_id="_52552"	C14A4.9	new novel	7.51	0.04	exon		gene_id="_131498"	rrn-3.1		1.66	0
	gene_id="_50903"	chil-1		7.76	0	intron of 4 isoforms		gene_id="_131500"	rrn-3.1		1.84	0
	gene_id="_81468"	col-120		6.77	0	exon		gene_id="_131505"	rrn-3.1		1.76	0
	gene_id="_24771"	com-1		7.41	0	within intron		gene_id="_131506"	rrn-3.1		1.85	0
	gene_id="_151102"	F57A8.7		6.64	0	exon		gene_id="_131507"	rrn-3.1		2.53	0
	gene_id="_130734"	maph-1.1		8.37	0	exon of 4 isoforms		gene_id="_131508"	rrn-3.1		1.99	0
	gene_id="_97731"	mboa-5		7.37	0	exon of pseudogene		gene_id="_131509"	rrn-3.1		2.63	0
	gene_id="_190011"	tiar-3		9.44	0	exon		gene_id="_131510"	rrn-3.1		1.78	0
	gene_id="_189799"	W07E11.1		6.6	0.02	intron in two isoforms		gene_id="_131511"	rrn-3.1		2.65	0.02
	gene_id="_183344"	Novel	Novel	8.7	0								within
	gene_id="_46399"	Novel		7.88	0			gene_id="_52552"	C14A4.9	new novel	7.19	0	exon
								gene_id="_50903"	chil-1		8.65	0	within intron of 4 isoforms
								gene_id="_81468"	col-120		7.02	0	exon
								gene_id="_24771"	com-1		8.23	0	intron
								gene_id="_164101"	F49A5.11		7.22	0	overlaps pseudogene
								gene_id="_151102"	F57A8.7		6.61	0	exon
								gene_id="_130734"	maph-1.1		8.48	0	exon in 4 isoforms
								gene_id="_97731"	mboa-5		6.58	0	exon of pseudogene
								gene_id="_8842"	rnp-4		6.92	0	5' UTR
								gene_id="_62047"	smg-9		6.37	0	exon
								gene_id="_190011"	tiar-3		8.56	0	exon
								gene_id="_189799"	W07E11.1		7.37	0	intron in two isoforms
								gene_id="_171951"	Y9C12A.1		6.78	0	overlaps exon
								gene_id="_46399"	Novel	novel	8.41	0
								gene_id="_183344"	Novel		8.37	0
								gene_id="_955"	Novel		5.74	0
	S. Typhimurium MST1 downregulated
	F1							F2
	gene_id="_144259"	pmp-5/mir-70	mir-70 3p and 5p	-3.24	0.04	mir-70 3p and 5p (not pre miRNA)		gene_id="_144259"	pmp-5/mir-70	mir-70 3p and 5p	-2.98	0	mir-70 3p and 5p (not pre miRNA)
	gene_id="_657"	linc-90/gei-4	new novel	-4.22	0	introns of two genes		gene_id="_195541"	asp-4	novel	-6.65	0	5'UTR
	gene_id="_75800"	bicd-1		-7.86	0	3'UTR		gene_id="_40412"	C34F11.8		-8.5	0	exon
	gene_id="_48884"	cct-2		-7.62	0	exon in 3 isoforms		gene_id="_48884"	cct-2		-8.57	0	exon in 3 isoforms
	gene_id="_177085"	clc-3		-6.59	0	within exon of two isoforms		gene_id="_17387"	egl-45		-7.87	0	exon
	gene_id="_128866"	clec-111		-4.32	0.05	exon		gene_id="_176123"	fard-1		-7.34	0	intron of 5 isoforms
	gene_id="_162075"	fbxa-94		-5.18	0	exon in two isoforms		gene_id="_162075"	fbxa-94		-5.43	0	exon in two isoforms
	gene_id="_13030"	gcna-1		-7.52	0	exon		gene_id="_13030"	gcna-1		-6.33	0	exon
	gene_id="_180843"	jkk-1		-8.48	0	exon of jkk-1 and intron of F35C8.8 isoforms		gene_id="_180843"	jkk-1		-6.49	0	exon of jkk-1 and intron in F35C8.8 isoforms
	gene_id="_122351"	lam-3		-8.32	0	within exon		gene_id="_657"	linc-90/gei-4		-4.29	0	introns of two genes
	gene_id="_151129"	ugt-47		-5.39	0	within intron		gene_id="_69978"	map-1		-7.29	0	intron
	gene_id="_167992"	Novel	Novel	-3.6	0			gene_id="_195689"	srxa-8		-7.24	0	exon
	gene_id="_177071"	Novel		-4.57	0			gene_id="_151129"	ugt-47		-5.63	0	intron
	gene_id="_184374"	Novel		-6.62	0			gene_id="_197783"	Y66C5A.2		-8.11	0	intron
	gene_id="_171514"	Novel		-7.16	0			gene_id="_155247"	Novel	novel	-6.6	0
								gene_id="_167992"	Novel		-3.03	0.01
								gene_id="_171514"	Novel		-7.62	0
								gene_id="_184374"	Novel		-9.41	0
								gene_id="_66242"	Novel		-6.83	0
