## Supplementary material for "Intergenerational pathogen-induced diapause in *C. elegans* is modulated by *mir-243*": Table S6

### Sheet: Table S6
Table S6
shared all conditions					generation specific								bacterium specific
upregulated		downregulated			PAO1 F1		PAO1 F2		MST1 F1	MST1 F2			F1			F2				PAO1				MST1
gene_id="_71694"	mir-243	gene_id="_144259"	pmp-5/mir-70		gene_id="_85123"	mir-51	gene_id="_25529"	mib-1/gly-9	none	gene_id="_164101"	F49A5.11		up	down		up		down		up		down		up		down
gene_id="_131484"	rrn-3.1	gene_id="_48884"	cct-2				gene_id="_53923"	K07C10.5/K07C10.t1/ptr-13		gene_id="_8842"	rnp-4		none	gene_id="_75800"	bicd-1	gene_id="_131508"	rrn-3.1	gene_id="_195541"	asp-4	gene_id="_95954"	hlh-17/21ur-6043	gene_id="_71939"	F28E10.4	gene_id="_52552"	C14A4.9	none
gene_id="_131485"	rrn-3.1	gene_id="_13030"	gcna-1				gene_id="_144675"	T19F4.5/T19F4.6		gene_id="_62047"	smg-9			gene_id="_122351"	lam-3	gene_id="_131511"	rrn-3.1	gene_id="_40412"	C34F11.8	gene_id="_65592"	F58F6.t1	gene_id="_78022"	nep-16	gene_id="_50903"	chil-1
gene_id="_131486"	rrn-3.1	gene_id="_162075"	fbxa-94				gene_id="_133829"	wrb-1/Y50D4A.6b.1		gene_id="_171951"	Y9C12A.1							gene_id="_17387"	egl-45	gene_id="_131503"	rrn-3.1			gene_id="_81468"	col-120
gene_id="_131491"	rrn-3.1	gene_id="_151129"	ugt-47				gene_id="_64118"	asm-3		gene_id="_955"	Novel							gene_id="_176123"	fard-1	gene_id="_33110"	rog-1			gene_id="_24771"	com-1
gene_id="_131493"	rrn-3.1	gene_id="_657"	linc-90/gei-4				gene_id="_97445"	bca-2										gene_id="_69978"	map-1	gene_id="_36954"	col-72			gene_id="_151102"	F57A8.7
gene_id="_131495"	rrn-3.1	gene_id="_184374"	Novel				gene_id="_77208"	C06E4.17										gene_id="_195689"	srxa-8	gene_id="_91982"	sqrd-1			gene_id="_130734"	maph-1.1
gene_id="_131497"	rrn-3.1	gene_id="_167992"	Novel				gene_id="_202977"	C08A9.9										gene_id="_197783"	Y66C5A.2	gene_id="_95471"	jac-1			gene_id="_97731"	mboa-5
gene_id="_131498"	rrn-3.1	gene_id="_171514"	Novel				gene_id="_193771"	C23H4.3										gene_id="_155247"	Novel	gene_id="_147408"	asp-6			gene_id="_190011"	tiar-3
gene_id="_131500"	rrn-3.1						gene_id="_81332"	C46C2.12										gene_id="_66242"	Novel	gene_id="_39475"	F26G1.1			gene_id="_189799"	W07E11.1
gene_id="_131506"	rrn-3.1						gene_id="_129886"	catp-1												gene_id="_90360"	mau-8			gene_id="_183344"	Novel
gene_id="_131507"	rrn-3.1						gene_id="_177085"	clc-3												gene_id="_50377"	nhr-19			gene_id="_46399"	Novel
							gene_id="_117862"	cle-1												gene_id="_57457"	rgs-4
							gene_id="_168806"	clec-50												gene_id="_119372"	Novel
							gene_id="_105288"	clik-3												gene_id="_190310"	Novel
							gene_id="_126314"	dlk-1												gene_id="_28726"	Novel
							gene_id="_31521"	dmsr-4												gene_id="_70450"	Novel
							gene_id="_112065"	ech-1.2
							gene_id="_71041"	F30B5.4
							gene_id="_179783"	F39C12.1
							gene_id="_185917"	F45E1.5
							gene_id="_37611"	F53C3.5
							gene_id="_1196"	fem-2
							gene_id="_126401"	flp-33
							gene_id="_106275"	guk-1
							gene_id="_203922"	H18N23.2
							gene_id="_6404"	hecw-1
							gene_id="_114231"	hpo-11
							gene_id="_117979"	lmn-1
							gene_id="_28647"	mrg-1
							gene_id="_25934"	nars-2
							gene_id="_196324"	nlg-1
							gene_id="_138463"	nlp-27
							gene_id="_79247"	pct-1
							gene_id="_99155"	pqn-59
							gene_id="_147825"	pxn-1
							gene_id="_189386"	R07B1.8
							gene_id="_89949"	scl-14
							gene_id="_103953"	sop-3
							gene_id="_6564"	spe-41
							gene_id="_165601"	sre-21
							gene_id="_34262"	T16A1.2
							gene_id="_22755"	T16G12.8
							gene_id="_37379"	T24E12.10
							gene_id="_130810"	unc-54
							gene_id="_128907"	usp-3
							gene_id="_22712"	xbx-3
							gene_id="_169356"	Y113G7A.22
							gene_id="_153174"	Y42A5A.1
							gene_id="_5935"	Y53G8B.1
							gene_id="_100242"	Y95B8A.6
							gene_id="_203013"	Novel
							gene_id="_171212"	Novel
							gene_id="_129448"	Novel
							gene_id="_125597"	Novel
							gene_id="_52693"	Novel
							gene_id="_104102"	Novel
							gene_id="_42918"	Novel
							gene_id="_94744"	Novel
							gene_id="_121460"	Novel
							gene_id="_164599"	Novel
							gene_id="_117390"	Novel
							gene_id="_175047"	Novel
