## Supplementary material for "Intergenerational pathogen-induced diapause in *C. elegans* is modulated by *mir-243*": Table S7

### Sheet: Sheet1
	Table S7
	gene name	Sequence ID	WB_Id	target coordinates		mir-243 coordinates		Seed	Energy
				start	end	start	end
	C14B1.3	C14B1.3.1	WBGene00007574	1173	1190	3	19	15	-16.75
	T22F3.11	T22F3.11.1	WBGene00020700	817	833	1	18	14	-22.73
		T22F3.11.1		813	833	1	23	13	-24.79
	metr-1	R03D7.1.1	WBGene00010988	1445	1464	1	20	14	-17.45
	pyc-1	D2023.2a.1	WBGene00004258	184	203	1	19	13	-14.63
		D2023.2a.2		299	318	1	19	13
	emb-8	K10D2.6.1	WBGene00001262	1808	1820	2	14	13	-13.72
		K10D2.6.2		1819	1831	2	14	13
	ipgm-1	F57B10.3a.1	WBGene00019001	478	499	2	23	13	-16.36
		F57B10.3b.1		311	332	2	23	13
		F57B10.3b.2		311	332	2	23	13
		F57B10.3a.1		478	499	2	23	12	-18.77
		F57B10.3b.1		311	332	2	23	12
		F57B10.3b.2		311	332	2	23	12
	cct-4	K01C8.10.1	WBGene00000379	1777	1795	1	22	12	-14.41
		K01C8.10.2		1776	1794	1	22	12
	dhs-18	C45B11.3.1	WBGene00000981	472	495	1	22	12	-19.05
		C45B11.3.2		538	561	1	22	12
	ech-7	Y105E8A.4.1	WBGene00001156	144	158	2	17	12	-11.63
	iars-2	C25A1.7.1	WBGene00002153	341	358	4	20	12	-11.5
	mrp-2	F57C12.4.1	WBGene00003408	4407	4418	6	17	12	-12.5
	nxf-1	C15H11.3.1	WBGene00003834	157	171	1	15	12	-15.35
	paf-2	C52B9.7a.2	WBGene00003907	33	54	2	22	12	-12.76
		C52B9.7b.1		33	54	2	22	12	-12.76
		C52B9.7a.1		91	112	2	22	12	-11.88
	pgp-9	C47A10.1.1	WBGene00004003	1212	1226	8	23	12	-10.62
	C27A7.5	C27A7.5a.1	WBGene00007756	1851	1866	2	21	12	-16.99
		C27A7.5c.1		1856	1871	2	21	12
		C27A7.5d.1		1860	1875	2	21	12
		C27A7.5e.1		1825	1840	2	21	12
	oac-13	E03H4.7.1	WBGene00008475	1289	1303	6	20	12	-12.42
	mrpl-44	F02A9.4.1	WBGene00008514	898	916	1	19	12	-19.17
	acs-2	F28F8.2.1	WBGene00009221	30	48	2	22	12	-26.11
	T04H1.2	T04H1.2.1	WBGene00011449	1085	1096	9	20	12	-10.53
		T04H1.2.2		1100	1111	9	20	12
	umps-1	T07C4.1.1	WBGene00011559	803	828	1	22	12	-13
		T07C4.1.2		916	941	1	22	12
	daf-22	Y57A10C.6.1	WBGene00013284	192	211	2	18	12	-16.31
	acdh-3	K06A5.6.1	WBGene00019433	160	179	2	20	12	-16.85
		K06A5.6.2		300	319	2	20	12
	lron-8	T22E7.1a.1	WBGene00020693	805	826	3	20	12	-13.03
		T22E7.1b.1		761	782	3	20	12
	Y82E9BR.18	Y82E9BR.18.1	WBGene00022350	506	523	1	20	12	-15.21
		Y82E9BR.18.2		494	511	1	20	12
	K02E11.10	K02E11.10.1	WBGene00044109	7	24	2	18	12	-18.34
	Y47H10A.5	Y47H10A.5	WBGene00012961	492	510	3	22	8	-8.4
